# Thermo-Sensing Mechanisms of Splicing Control by Nuclear Stress Bodies

**DOI:** 10.1101/2025.10.21.683800

**Authors:** Tsuyoshi Ueno, Shungo Adachi, Ichiro Taniguchi, Nobuo N. Noda, Kensuke Ninomiya, Tetsuro Hirose

## Abstract

Nuclear stress bodies (nSBs) are stress-inducible membraneless organelles formed on HSATIII lncRNAs and regulate pre-mRNA splicing during thermal stress recovery. During stress, dephosphorylated SRSFs accumulate in nSBs, whereas upon stress removal, their kinase CLK1 is recruited to rephosphorylate SRSFs, thereby promoting intron detention in specific transcripts. However, the mechanism underlying CLK1 localization to nSBs in response to stress removal has remained unclear. Here, we identify phosphorylation of CLK1 at Ser341 as a critical determinant of its nSB localization. Ser341 is phosphorylated under normal conditions, dephosphorylated by PP1 during stress, and rephosphorylated by RIOK2 during recovery, enabling CLK1 localization to nSBs specifically during recovery. We further identify PPP1R2, an entirely intrinsically disordered PP1 inhibitory subunit, as a reversible thermosensor that dissociates under stress to activate PP1. Together, our findings reveal multilayered thermosensing mechanisms that coordinate the temporally staged localization of SRSFs and CLK1 to nSBs, thereby regulating temperature-dependent pre-mRNA splicing.
