## Supplemental Table S1 for "Thermo-Sensing Mechanisms of Splicing Control by Nuclear Stress Bodies"

### Sheet: Sheet1
Table S1. Interactions between CLK1 and candidate regulators or catalytic subunits of PP1 detected by mass spectrometry, related to Figure 2 and 4
Replicate 1									Replicate 2
Candidate regulators									Candidate regulators
	Empty	IDR	ΔIDR	FL	Δ2,4	Δ1,3	Δ1,3,5			Empty	IDR	ΔIDR	FL	Δ2,4	Δ1,3	Δ1,3,5
RIOK2	n.d.	21.0301	n.d.	22.8295	33.6482	5.30814	17.184		RIOK2	n.d.	29.1277	n.d.	n.d.	47.7392	n.d.	23.1331
NAGK	n.d.	10.034	n.d.	11.0531	78.9129	n.d.	n.d.		NAGK	n.d.	18.8363	n.d.	5.61762	75.5461	n.d.	n.d.
AHCYL1	3.58566	4.13441	0.917086	46.388	23.2955	20.9126	0.766744		AHCYL1	3.63339	4.39545	0.864122	44.5601	24.9439	20.9839	0.619174
ERP44	n.d.	21.8978	10.326	13.9405	48.642	n.d.	5.19366		ERP44	1.12697	20.4808	3.75657	10.4583	64.1773	n.d.	n.d.
TRIM56	n.d.	50.5346	n.d.	18.1824	31.283	n.d.	n.d.		TRIM56	n.d.	73.9083	n.d.	n.d.	12.3686	n.d.	13.723
THRAP3	0.161934	1.53259	0.399052	23.1797	47.8457	24.9957	1.88537		THRAP3	0.364214	0.86851	0.579006	26.2888	37.2245	32.8913	1.78371
BCLAF1	0.0474243	1.39309	0.337898	20.4102	52.7951	23.1608	1.85547		BCLAF1	0.736814	0.943481	0.413335	23.9554	41.9984	30.5508	1.40174
Catalytic subunits of PP1									Catalytic subunits of PP1
	Empty	IDR	ΔIDR	FL	Δ2,4	Δ1,3	Δ1,3,5			Empty	IDR	ΔIDR	FL	Δ2,4	Δ1,3	Δ1,3,5
PPP1CC	n.d.	24.3828	15.6144	10.7548	5.33485	11.8899	32.0233		PPP1CC	n.d.	17.8078	17.9517	12.7805	2.05696	16.5348	32.8682
PPP1CB	4.32453	22.3074	15.3852	13.6881	5.77596	8.85746	29.6613		PPP1CB	5.57539	15.9846	16.582	10.9585	3.22714	14.7487	32.9236
PPP1CA	9.62497	20.2471	16.8293	11.3086	5.02927	11.5904	25.3703		PPP1CA	8.38924	14.893	19.8503	12.8663	3.78504	13.6714	26.5447
