## Supplemental Table S2 for "Thermo-Sensing Mechanisms of Splicing Control by Nuclear Stress Bodies"

### Sheet: Table S2
Table S2. The list of primers used in this paper, related to STAR Mehods
Primers	Forward	Reverse
Primers for plasmid construction (5’→3’)
CLK1 (BamHI, XhoI)	TCAGACGGATCCATGAGACACTCAAAGAGAACTTAC	AATCTGCTCGAGAGAGCTGTCCAATTACAG
CLK1 ⊿1 mutation (BamHI, XhoI)	AAAAGGATCCATGAAAAGAAGGAAGAGATCAC	AATCTGCTCGAGAGAGCTGTCCAATTACAG
CLK1 ⊿IDR mutation (BamHI, XhoI)	TCAGACGGATCCGAAATTGTTGATACTTTAGGTG	AATCTGCTCGAGAGAGCTGTCCAATTACAG
CLK1 IDR mutation (BamHI, XhoI)	TCAGACGGATCCATGAGACACTCAAAGA GAACTTAC	AATCTGCTCGAGTCAATATCTTGCACTTA GTACGTCTC
CLK2 (BamHI, NotI)	TCAGACGGATCCATGCCGCATCCTCGAAGGTACC	AATCTGGCGGCCGCCTGATCGTCACCGACTGATATCC
CLK3 (BamHI, NotI)	GGGGGGGATCCATGCATCACTGTAAGCGATACCGCTCC	AAAAAGCGGCCGCTCATCTGCTTGGGTTGCGGCTGGTGTGG
CLK4 (BamHI, XhoI)	TCAGACGGATCCATGCGGCATTCCAAAAGAACTCACTG	AATCTGCTCGAGTAAGACCACTGATTCCCATTTC
PPP1CC (BamHI, XhoI)	AAAAGGATCCATGGCGGATTTAGATAAACTCAACATCG	GGGGGCTCGAGCTATTTCTTTGCTTGCTTTGTGATCATACC
PPP1R2 (BamHI, XhoI)	TTTTTGGATCCATGGCGGCCTCGACGGCCTCGCACC	GGGGGCTCGAGCTATGAACTTCGTAATTTGTTTTGCTG
PPP1R8 (Acc65I, XhoI)	AAAGGTACCATGGCGGCAGCCGCGAACTCCGGCTCTAGC	GGGGGCTCGAGTCAAATCAGCAAGGAAGGTGTGGGCTTCTTGC
RIOK2 (BamHI, XhoI)	AAAAGGATCCATGGGGAAAGTGAATGTGGCCAAGTTGC	GGGGGCTCGAGTTATTCTCCCCAAAAGCTGGCTG
RIOK2 α-helix (BamHI, XhoI)	AAAAAAGGATCCCCAGAACTGGTGAAACAGAAGGTG	GGGGGCTCGAGTTATTCTCCCCAAAAGCTGGCTG
SRSF9 (BamHI, XhoI)	AAAAGGATCCATGTCGGGCTGGGCGGACGAG	GGGGGCTCGAGGTAGGGCCTGAAAGGAGAGAAGTAGTG
Primers for PCR-based mutagenesis (5’→3’)
CLK1 K191R mutant	GACATGTAGCAGTAAGAATAGTTAAAAATGTG	CACATTTTTAACTATTCTTACTGCTACATGTC
CLK1 ⊿2 mutatation	GGAGGAGCAGCAGCAGTCATAATGAGAAAGATTATCATAGTC	GACTATGATAATCTTTCTCATTATGACTGCTGCTGCTCCTCC
CLK1 ⊿3 mutation	CCATTATTTGGAAAGCAGGTCTATAAGTAGCAAGTCTTCTGG	CCAGAAGACTTGCTACTTATAGACCTGCTTTCCAAATAATGG
CLK1 ⊿4 mutation	CCATGAAAGCCGGTATCAGAACCATCACCGAAGGAAAAGAACC	GGTTCTTTTCCTTCGGTGATGGTTCTGATACCGGCTTTCATGG
CLK1 ⊿5 mutation	GAAATTGTTGATACTTTAGGTGAAGGAGCTTTTGG	ACTCTTCCCATGTGAACGACGATGTGAAGTACTG
CLK1 S337A mutation	ATCACGCTACATTGGTATCTACAAGACATTATAGAG	AATGTAGCGTGATGTTCGTCATCATATGTTGCAC
CLK1 T338A mutation	ACAGTGCATTGGTATCTACAAGACATTATAGAGC	ACCAATGCACTGTGATGTTCGTCATCATATGTTGC
CLK1 S341A mutation	TGGTAGCCACAAGACATTATAGAGCACCTG	CTTGTGGCTACCAATGTACTGTGATGTTCGTC
CLK1 T342A mutation	TATCTGCAAGACATTATAGAGCACCTGAAG	TGTCTTGCAGATACCAATGTACTGTGATGTTCG
CLK2 K193R mutation	AGTTGCCCTGAGGATCATTAAGAATGTGGAG	TTAATGATCCTCAGGGCAACTCGAGCCCCAC
CLK3 K186R mutation	TTGCCCTGAGGATCATCCGCAACGTGGGCAAGTACC	TTGCGGATGATCCTCAGGGCAACCTGAGACTTCCCTC
CLK4 K189R mutation	GCATGCATGTAGCAGTGAGAATCGTAAAAAATGTAGG	CCTACATTTTTTACGATTCTCACTGCTACATGCATGC
RIOK2 siRNA resistant mutation	AGTTTGATTGCTTCTATAGCTAGTTTGAAGCACGGAGGATGCAACAAAGTTTTAAGAG	TAATTCTCTTAAAACTTTGTTGCATCCTCCGTGCTTCAAACTAGCTATAGAAGC
RIOK2 K123A mutation	TGCATTAGCGCTTCACAGACTAGGAAGAACC	AGTCTGTGAAGCGCTAATGCAAATTGTTGTCC
RIOK2 D246A mutation	ATGATTGCTTTTCCACAGATGGTTTCAACTTCTC	TGGAAAAGCAATCATGGTGATATGGTCAC
RIOK2 ΔwHTH mutation	GTAGTTGAGTCTGTTGGAAACCAGATGG	ggatccgagctcGGTACCAAGCTTAGC
RIOK2 ΔRIO mutation	ATCAGGAGAGAAGACACTCTTGATGTGG	TTGCCTAGAAGAAAGTGTTTTCAAAGCTAGG
RIOK2 ΔIDR mutation	AAGGATCCAGAACTGGTGAAACAGAAGGTG	TTCTGGATCCTTAAAAGTTGGAAAAAGCTCAC
RIOK2 Δα-helix mutation	ATTCCTTAACTCGAGTCTAGAGGGCCCGTTTAAACC	AGTTAAGGAATTGTTGAACAGCTTACAGCACTG
PPP1CC D64A,H66A mutation	TGCCATCGCTGGACAATACTATGATTTGCTGCGAC	TCCAGCGATGGCACCACATATTTTGAGTGGTGCTTCAAG
Primers for in-fusion cloning
CLK1 S,T→A mutation	GTTGTAGACTTTGGTGCTGCAGCATATGATGACGAACATCACGCTGCATTGGTAGCCGCAAGACATTATAGAGCA	TGCTCTATAATGTCTTGCGGCTACCAATGCAGCGTGATGTTCGTCATCATATGCTGCAGCACCAAAGTCTACAAC
Universal primers (5’→3’)
GAPDH	ATGAGAAGTATGACAACAGCCTCAAGAT	ATGAGTCCTTCCACGATACCAAAGTT
18S rRNA	TTTAAGTTTCAGCTTTGCAACCATACT	ATTAACAAGAACGAAAGTCGGAGGT
qRT-PCR (5’→3’)
DAB2 intron 6 retaining	TGTTGACCAGATGGATTTGTTTGG	ATGCTTAAGATTTCTGGTTATTGCC
DAB2 intron 6 spliced	TGTTGACCAGATGGATTTGTTTGG	TGTCGATTTCAGAGTTTAGATCCAC
TAF1D intron 2 retaining	ATGTGACATCTGATGCTGTGG	TCACTTGCGTGAACACTTTCAGG
TAF1D intron 2 spliced	ATGTGACATCTGATGCTGTGG	ACTTGGAAGGTCAGTGAAATCTAG
FAM214A intron 6 retaining	CTGTTTGTCTACATGTGAGCAACC	TTGGGCCTTTATAACCAGATCTCC
FAM214A intron 6 spliced	CTGTTTGTCTACATGTGAGCAACC	AGTTTGAGGATGAAAGGCTCTGG
